# Linking genetic and environmental factors through marker effect networks to understand trait plasticity

**DOI:** 10.1101/2023.01.19.524532

**Authors:** Rafael Della Coletta, Sharon E. Liese, Samuel B. Fernandes, Mark A. Mikel, Martin O. Bohn, Alexander E. Lipka, Candice N. Hirsch

## Abstract

Understanding how plants adapt to specific environmental changes and identifying genetic markers associated with phenotypic plasticity can help breeders develop plant varieties adapted to a rapidly changing climate. Here, we propose the use of marker effect networks as a novel method to identify markers associated with environmental adaptability. These marker effect networks are built by adapting commonly used software for building gene co-expression networks with marker effects across growth environments as the input data into the networks. To demonstrate the utility of these networks, we built networks from the marker effects of ∼10,000 non-redundant markers from 400 maize hybrids across nine environments. We demonstrate that networks can be generated using this approach, and that the markers that are co-varying are rarely in linkage disequilibrium, thus representing higher biological relevance. Multiple covarying marker modules associated with different weather factors throughout the growing season were identified within the marker effect networks. Finally, a factorial test of analysis parameters demonstrated marker effect networks are relatively robust to these options, with high overlap in modules associated with the same weather factors across analysis parameters. This novel application of network analysis provides unique insights into phenotypic plasticity, and specific environmental factors that modulate the genome.
