## Supplemental Table 1 for "Linking genetic and environmental factors through marker effect networks to understand trait plasticity"

### Sheet: supp_table1
Hybrid	ParentA	ParentB	Family
UIUC1	B73*PHG39-B-B-12-1-1-B-B	LH82*PH207-B-B-1-1-1-B-B	1
UIUC2	B73*PHG39-B-B-13-1-1-B-B	LH82*PH207-B-B-12-1-1-B-B	1
UIUC3	B73*PHG39-B-B-16-1-1-B-B	LH82*PH207-B-B-15-1-1-B-B	1
UIUC4	B73*PHG39-B-B-18-1-1-B-B	LH82*PH207-B-B-16-1-1-B-B	1
UIUC5	B73*PHG39-B-B-19-1-1-B-B	LH82*PH207-B-B-17-1-1-B-B	1
UIUC6	B73*PHG39-B-B-20-1-1-B-B	LH82*PH207-B-B-18-1-1-B-B	1
UIUC7	B73*PHG39-B-B-21-1-1-B-B	LH82*PH207-B-B-19-1-1-B-B	1
UIUC8	B73*PHG39-B-B-2-1-1-B-B	LH82*PH207-B-B-20-1-1-B-B	1
UIUC9	B73*PHG39-B-B-22-1-1-B-B	LH82*PH207-B-B-21-1-1-B-B	1
UIUC10	B73*PHG39-B-B-23-1-1-B-B	LH82*PH207-B-B-22-1-1-B-B	1
UIUC11	B73*PHG39-B-B-24-1-1-B-B	LH82*PH207-B-B-23-1-1-B-B	1
UIUC12	B73*PHG39-B-B-25-1-1-B-B	LH82*PH207-B-B-24-1-1-B-B	1
UIUC13	B73*PHG39-B-B-26-1-1-B-B	LH82*PH207-B-B-25-1-1-B-B	1
UIUC14	B73*PHG39-B-B-27-1-1-B-B	LH82*PH207-B-B-26-1-1-B-B	1
UIUC15	B73*PHG39-B-B-28-1-1-B-B	LH82*PH207-B-B-27-1-1-B-B	1
UIUC16	B73*PHG39-B-B-29-1-1-B-B	LH82*PH207-B-B-28-1-1-B-B	1
UIUC17	B73*PHG39-B-B-30-1-1-B-B	LH82*PH207-B-B-29-1-1-B-B	1
UIUC18	B73*PHG39-B-B-31-1-1-B-B	LH82*PH207-B-B-30-1-1-B-B	1
UIUC19	B73*PHG39-B-B-3-1-1-B-B	LH82*PH207-B-B-31-1-1-B-B	1
UIUC20	B73*PHG39-B-B-32-1-1-B-B	LH82*PH207-B-B-5-1-1-B-B	1
UIUC21	B73*PHG39-B-B-4-1-1-B-B	LH82*PH207-B-B-7-1-1-B-B	1
UIUC22	B73*PHG39-B-B-5-1-1-B-B	LH82*PH207-B-B-8-1-1-B-B	1
UIUC23	B73*PHG39-B-B-6-1-1-B-B	LH82*PH207-B-B-9-1-1-B-B	1
UIUC24	B73*PHG39-B-B-8-1-1-B-B	LH82*PHG47-B-B-1-1-1-B-B	3
UIUC25	B73*PHG39-B-B-12-1-1-B-B	LH82*PHG35-B-B-10-1-1-B-B	2
UIUC26	B73*PHG39-B-B-13-1-1-B-B	LH82*PHG35-B-B-11-1-1-B-B	2
UIUC27	B73*PHG39-B-B-16-1-1-B-B	LH82*PHG35-B-B-1-1-1-B-B	2
UIUC28	B73*PHG39-B-B-18-1-1-B-B	LH82*PHG35-B-B-12-1-1-B-B	2
UIUC29	B73*PHG39-B-B-19-1-1-B-B	LH82*PHG35-B-B-13-1-1-B-B	2
UIUC30	B73*PHG39-B-B-20-1-1-B-B	LH82*PHG35-B-B-14-1-1-B-B	2
UIUC31	B73*PHG39-B-B-21-1-1-B-B	LH82*PHG35-B-B-15-1-1-B-B	2
UIUC32	B73*PHG39-B-B-2-1-1-B-B	LH82*PHG35-B-B-16-1-1-B-B	2
UIUC33	B73*PHG39-B-B-22-1-1-B-B	LH82*PHG35-B-B-21-1-1-B-B	2
UIUC34	B73*PHG39-B-B-23-1-1-B-B	LH82*PHG35-B-B-2-1-1-B-B	2
UIUC35	B73*PHG39-B-B-24-1-1-B-B	LH82*PHG35-B-B-22-1-1-B-B	2
UIUC36	B73*PHG39-B-B-25-1-1-B-B	LH82*PHG35-B-B-23-1-1-B-B	2
UIUC37	B73*PHG39-B-B-26-1-1-B-B	LH82*PHG35-B-B-24-1-1-B-B	2
UIUC38	B73*PHG39-B-B-27-1-1-B-B	LH82*PHG35-B-B-25-1-1-B-B	2
UIUC39	B73*PHG39-B-B-28-1-1-B-B	LH82*PHG35-B-B-26-1-1-B-B	2
UIUC40	B73*PHG39-B-B-29-1-1-B-B	LH82*PHG35-B-B-27-1-1-B-B	2
UIUC41	B73*PHG39-B-B-30-1-1-B-B	LH82*PHG35-B-B-28-1-1-B-B	2
UIUC42	B73*PHG39-B-B-31-1-1-B-B	LH82*PHG35-B-B-29-1-1-B-B	2
UIUC43	B73*PHG39-B-B-3-1-1-B-B	LH82*PHG35-B-B-30-1-1-B-B	2
UIUC44	B73*PHG39-B-B-32-1-1-B-B	LH82*PHG35-B-B-31-1-1-B-B	2
UIUC45	B73*PHG39-B-B-4-1-1-B-B	LH82*PHG35-B-B-3-1-1-B-B	2
UIUC46	B73*PHG39-B-B-5-1-1-B-B	LH82*PHG35-B-B-32-1-1-B-B	2
UIUC47	B73*PHG39-B-B-6-1-1-B-B	LH82*PHG35-B-B-5-1-1-B	2
UIUC48	B73*PHG39-B-B-8-1-1-B-B	LH82*PHG35-B-B-7-1-1-B-B	2
UIUC49	B73*PHG39-B-B-50-1-1-B-B	LH82*PHG35-B-B-8-1-1-B-B	2
UIUC50	B73*PHG39-B-B-12-1-1-B-B	LH82*PHG47-B-B-10-1-1-B-B-B	3
UIUC51	B73*PHG39-B-B-13-1-1-B-B	LH82*PHG47-B-B-11-1-1-B-B-B	3
UIUC52	B73*PHG39-B-B-16-1-1-B-B	LH82*PHG47-B-B-1-1-1-B-B	3
UIUC53	B73*PHG39-B-B-18-1-1-B-B	LH82*PHG47-B-B-12-1-1-B-B	3
UIUC54	B73*PHG39-B-B-19-1-1-B-B	LH82*PHG47-B-B-13-1-1-B-B	3
UIUC55	B73*PHG39-B-B-20-1-1-B-B	LH82*PHG47-B-B-14-1-1-B-B-B	3
UIUC56	B73*PHG39-B-B-21-1-1-B-B	LH82*PHG47-B-B-15-1-1-B-B	3
UIUC57	B73*PHG39-B-B-2-1-1-B-B	LH82*PHG47-B-B-16-1-1-B-B	3
UIUC58	B73*PHG39-B-B-22-1-1-B-B	LH82*PHG47-B-B-18-1-1-B-B-B	3
UIUC59	B73*PHG39-B-B-23-1-1-B-B	LH82*PHG47-B-B-19-1-1-B-B	3
UIUC60	B73*PHG39-B-B-24-1-1-B-B	LH82*PHG47-B-B-20-1-1-B-B-B	3
UIUC61	B73*PHG39-B-B-25-1-1-B-B	LH82*PHG47-B-B-21-1-1-B-B	3
UIUC62	B73*PHG39-B-B-26-1-1-B-B	LH82*PHG47-B-B-2-1-1-B-B-B	3
UIUC63	B73*PHG39-B-B-27-1-1-B-B	LH82*PHG47-B-B-22-1-1-B-B	3
UIUC64	B73*PHG39-B-B-28-1-1-B-B	LH82*PHG47-B-B-23-1-1-B-B	3
UIUC65	B73*PHG39-B-B-29-1-1-B-B	LH82*PHG47-B-B-24-1-1-B-B	3
UIUC66	B73*PHG39-B-B-30-1-1-B-B	LH82*PHG47-B-B-25-1-1-B-B-B	3
UIUC67	B73*PHG39-B-B-31-1-1-B-B	LH82*PHG47-B-B-26-1-1-B-B-B	3
UIUC68	B73*PHG39-B-B-3-1-1-B-B	LH82*PHG47-B-B-27-1-1-B-B	3
UIUC69	B73*PHG39-B-B-32-1-1-B-B	LH82*PHG47-B-B-28-1-1-B-B	3
UIUC70	B73*PHG39-B-B-4-1-1-B-B	LH82*PHG47-B-B-29-1-1-B-B-B	3
UIUC71	B73*PHG39-B-B-5-1-1-B-B	LH82*PHG47-B-B-30-1-1-B-B	3
UIUC72	B73*PHG39-B-B-6-1-1-B-B	LH82*PHG47-B-B-31-1-1-B-B	3
UIUC73	B73*PHG39-B-B-8-1-1-B-B	LH82*PHG47-B-B-32-1-1-B-B-B	3
UIUC74	B73*PHG39-B-B-52-1-1-B-B	LH82*PHG47-B-B-4-1-1-B-B	3
UIUC75	B73*PHG39-B-B-53-1-1-B-B	LH82*PHG47-B-B-5-1-1-B-B	3
UIUC76	B73*PHG39-B-B-54-1-1-B-B	LH82*PHG47-B-B-6-1-1-B-B	3
UIUC77	B73*PHG39-B-B-55-1-1-B-B	LH82*PHG47-B-B-7-1-1-B-B	3
UIUC78	B73*PHG39-B-B-56-1-1-B-B	LH82*PHG47-B-B-8-1-1-B-B	3
UIUC79	B73*PHG39-B-B-12-1-1-B-B	PH207*PHG47-B-B-10-1-1-B-B	4
UIUC80	B73*PHG39-B-B-13-1-1-B-B	PH207*PHG47-B-B-11-1-1-B-B	4
UIUC81	B73*PHG39-B-B-16-1-1-B-B	PH207*PHG47-B-B-1-1-1-B-B-B	4
UIUC82	B73*PHG39-B-B-18-1-1-B-B	PH207*PHG47-B-B-12-1-1-B-B	4
UIUC83	B73*PHG39-B-B-19-1-1-B-B	PH207*PHG47-B-B-13-1-1-B-B	4
UIUC84	B73*PHG39-B-B-20-1-1-B-B	PH207*PHG47-B-B-14-1-1-B-B	4
UIUC85	B73*PHG39-B-B-21-1-1-B-B	PH207*PHG47-B-B-15-1-1-B-B	4
UIUC86	B73*PHG39-B-B-2-1-1-B-B	PH207*PHG47-B-B-16-1-1-B-B	4
UIUC87	B73*PHG39-B-B-22-1-1-B-B	PH207*PHG47-B-B-17-1-1-B-B	4
UIUC88	B73*PHG39-B-B-23-1-1-B-B	PH207*PHG47-B-B-20-1-1-B-B	4
UIUC89	B73*PHG39-B-B-24-1-1-B-B	PH207*PHG47-B-B-21-1-1-B-B	4
UIUC90	B73*PHG39-B-B-25-1-1-B-B	PH207*PHG47-B-B-23-1-1-B-B	4
UIUC91	B73*PHG39-B-B-26-1-1-B-B	PH207*PHG47-B-B-24-1-1-B-B	4
UIUC92	B73*PHG39-B-B-27-1-1-B-B	PH207*PHG47-B-B-25-1-1-B-B	4
UIUC93	B73*PHG39-B-B-28-1-1-B-B	PH207*PHG47-B-B-27-1-1-B-B	4
UIUC94	B73*PHG39-B-B-29-1-1-B-B	PH207*PHG47-B-B-28-1-1-B-B	4
UIUC95	B73*PHG39-B-B-30-1-1-B-B	PH207*PHG47-B-B-29-1-1-B-B	4
UIUC96	B73*PHG39-B-B-31-1-1-B-B	PH207*PHG47-B-B-31-1-1-B-B	4
UIUC97	B73*PHG39-B-B-3-1-1-B-B	PH207*PHG47-B-B-3-1-1-B-B	4
UIUC98	B73*PHG39-B-B-32-1-1-B-B	PH207*PHG47-B-B-32-1-1-B-B	4
UIUC99	B73*PHG39-B-B-4-1-1-B-B	PH207*PHG47-B-B-4-1-1-B-B	4
UIUC100	B73*PHG39-B-B-5-1-1-B-B	PH207*PHG47-B-B-5-1-1-B-B	4
UIUC101	B73*PHG39-B-B-6-1-1-B-B	PH207*PHG47-B-B-6-1-1-B-B	4
UIUC102	B73*PHG39-B-B-8-1-1-B-B	PH207*PHG47-B-B-7-1-1-B-B	4
UIUC103	B73*PHG39-B-B-58-1-1-B-B	PH207*PHG47-B-B-8-1-1-B-B	4
UIUC104	B73*PHG39-B-B-59-1-1-B-B	PH207*PHG47-B-B-9-1-1-B-B	4
UIUC105	B73*PHG39-B-B-12-1-1-B-B	PHG35*PHG47-B-B-10-1-1-B-B	5
UIUC106	B73*PHG39-B-B-13-1-1-B-B	PHG35*PHG47-B-B-11-1-1-B-B	5
UIUC107	B73*PHG39-B-B-16-1-1-B-B	PHG35*PHG47-B-B-1-1-1-B-B	5
UIUC108	B73*PHG39-B-B-18-1-1-B-B	PHG35*PHG47-B-B-12-1-1-B-B	5
UIUC109	B73*PHG39-B-B-19-1-1-B-B	PHG35*PHG47-B-B-13-1-1-B-B	5
UIUC110	B73*PHG39-B-B-20-1-1-B-B	PHG35*PHG47-B-B-14-1-1-B-B	5
UIUC111	B73*PHG39-B-B-21-1-1-B-B	PHG35*PHG47-B-B-15-1-1-B-B-B	5
UIUC112	B73*PHG39-B-B-2-1-1-B-B	PHG35*PHG47-B-B-16-1-1-B-B	5
UIUC113	B73*PHG39-B-B-22-1-1-B-B	PHG35*PHG47-B-B-17-1-1-B-B	5
UIUC114	B73*PHG39-B-B-23-1-1-B-B	PHG35*PHG47-B-B-18-1-1-B-B	5
UIUC115	B73*PHG39-B-B-24-1-1-B-B	PHG35*PHG47-B-B-19-1-1-B-B	5
UIUC116	B73*PHG39-B-B-25-1-1-B-B	PHG35*PHG47-B-B-20-1-1-B-B	5
UIUC117	B73*PHG39-B-B-26-1-1-B-B	PHG35*PHG47-B-B-21-1-1-B-B	5
UIUC118	B73*PHG39-B-B-27-1-1-B-B	PHG35*PHG47-B-B-2-1-1-B-B	5
UIUC119	B73*PHG39-B-B-28-1-1-B-B	PHG35*PHG47-B-B-22-1-1-B-B	5
UIUC120	B73*PHG39-B-B-29-1-1-B-B	PHG35*PHG47-B-B-23-1-1-B-B	5
UIUC121	B73*PHG39-B-B-30-1-1-B-B	PHG35*PHG47-B-B-24-1-1-B-B	5
UIUC122	B73*PHG39-B-B-31-1-1-B-B	PHG35*PHG47-B-B-25-1-1-B-B	5
UIUC123	B73*PHG39-B-B-3-1-1-B-B	PHG35*PHG47-B-B-26-1-1-B-B-B	5
UIUC124	B73*PHG39-B-B-32-1-1-B-B	PHG35*PHG47-B-B-27-1-1-B-B	5
UIUC125	B73*PHG39-B-B-4-1-1-B-B	PHG35*PHG47-B-B-28-1-1-B-B	5
UIUC126	B73*PHG39-B-B-5-1-1-B-B	PHG35*PHG47-B-B-29-1-1-B-B	5
UIUC127	B73*PHG39-B-B-6-1-1-B-B	PHG35*PHG47-B-B-30-1-1-B-B-B	5
UIUC128	B73*PHG39-B-B-8-1-1-B-B	PHG35*PHG47-B-B-31-1-1-B-B	5
UIUC129	B73*PHG39-B-B-61-1-1-B-B	PHG35*PHG47-B-B-3-1-1-B-B	5
UIUC130	B73*PHG39-B-B-62-1-1-B-B	PHG35*PHG47-B-B-4-1-1-B-B	5
UIUC131	B73*PHG39-B-B-63-1-1-B-B	PHG35*PHG47-B-B-5-1-1-B-B	5
UIUC132	B73*PHG39-B-B-64-1-1-B-B	PHG35*PHG47-B-B-6-1-1-B-B	5
UIUC133	B73*PHG39-B-B-65-1-1-B-B	PHG35*PHG47-B-B-7-1-1-B-B	5
UIUC134	B73*PHG39-B-B-66-1-1-B-B	PHG35*PHG47-B-B-9-1-1-B-B	5
UIUC135	B73*PHG39-B-B-50-1-1-B-B	LH82*PH207-B-B-1-1-1-B-B	1
UIUC136	B73*PHG39-B-B-51-1-1-B-B	LH82*PH207-B-B-12-1-1-B-B	1
UIUC137	B73*PHG39-B-B-52-1-1-B-B	LH82*PH207-B-B-15-1-1-B-B	1
UIUC138	B73*PHG39-B-B-53-1-1-B-B	LH82*PH207-B-B-16-1-1-B-B	1
UIUC139	B73*PHG39-B-B-54-1-1-B-B	LH82*PH207-B-B-17-1-1-B-B	1
UIUC140	B73*PHG39-B-B-55-1-1-B-B	LH82*PH207-B-B-18-1-1-B-B	1
UIUC141	B73*PHG39-B-B-56-1-1-B-B	LH82*PH207-B-B-19-1-1-B-B	1
UIUC142	B73*PHG39-B-B-57-1-1-B-B	LH82*PH207-B-B-20-1-1-B-B	1
UIUC143	B73*PHG39-B-B-58-1-1-B-B	LH82*PH207-B-B-21-1-1-B-B	1
UIUC144	B73*PHG39-B-B-59-1-1-B-B	LH82*PH207-B-B-22-1-1-B-B	1
UIUC145	B73*PHG39-B-B-60-1-1-B-B	LH82*PH207-B-B-23-1-1-B-B	1
UIUC146	B73*PHG39-B-B-61-1-1-B-B	LH82*PH207-B-B-24-1-1-B-B	1
UIUC147	B73*PHG39-B-B-62-1-1-B-B	LH82*PH207-B-B-25-1-1-B-B	1
UIUC148	B73*PHG39-B-B-63-1-1-B-B	LH82*PH207-B-B-26-1-1-B-B	1
UIUC149	B73*PHG39-B-B-64-1-1-B-B	LH82*PH207-B-B-27-1-1-B-B	1
UIUC150	B73*PHG39-B-B-65-1-1-B-B	LH82*PH207-B-B-28-1-1-B-B	1
UIUC151	B73*PHG39-B-B-66-1-1-B-B	LH82*PH207-B-B-29-1-1-B-B	1
UIUC152	B73*PHG39-B-B-50-1-1-B-B	LH82*PHG35-B-B-10-1-1-B-B	2
UIUC153	B73*PHG39-B-B-51-1-1-B-B	LH82*PHG35-B-B-11-1-1-B-B	2
UIUC154	B73*PHG39-B-B-52-1-1-B-B	LH82*PHG35-B-B-1-1-1-B-B	2
UIUC155	B73*PHG39-B-B-53-1-1-B-B	LH82*PHG35-B-B-12-1-1-B-B	2
UIUC156	B73*PHG39-B-B-54-1-1-B-B	LH82*PHG35-B-B-13-1-1-B-B	2
UIUC157	B73*PHG39-B-B-55-1-1-B-B	LH82*PHG35-B-B-14-1-1-B-B	2
UIUC158	B73*PHG39-B-B-56-1-1-B-B	LH82*PHG35-B-B-15-1-1-B-B	2
UIUC159	B73*PHG39-B-B-57-1-1-B-B	LH82*PHG35-B-B-16-1-1-B-B	2
UIUC160	B73*PHG39-B-B-58-1-1-B-B	LH82*PHG35-B-B-21-1-1-B-B	2
UIUC161	B73*PHG39-B-B-59-1-1-B-B	LH82*PHG35-B-B-2-1-1-B-B	2
UIUC162	B73*PHG39-B-B-60-1-1-B-B	LH82*PHG35-B-B-22-1-1-B-B	2
UIUC163	B73*PHG39-B-B-61-1-1-B-B	LH82*PHG35-B-B-23-1-1-B-B	2
UIUC164	B73*PHG39-B-B-62-1-1-B-B	LH82*PHG35-B-B-24-1-1-B-B	2
UIUC165	B73*PHG39-B-B-63-1-1-B-B	LH82*PHG35-B-B-25-1-1-B-B	2
UIUC166	B73*PHG39-B-B-64-1-1-B-B	LH82*PHG35-B-B-26-1-1-B-B	2
UIUC167	B73*PHG39-B-B-65-1-1-B-B	LH82*PHG35-B-B-27-1-1-B-B	2
UIUC168	B73*PHG39-B-B-66-1-1-B-B	LH82*PHG35-B-B-28-1-1-B-B	2
UIUC169	B73*PHG39-B-B-50-1-1-B-B	LH82*PHG47-B-B-10-1-1-B-B-B	3
UIUC170	B73*PHG39-B-B-51-1-1-B-B	LH82*PHG47-B-B-11-1-1-B-B-B	3
UIUC171	B73*PHG39-B-B-52-1-1-B-B	LH82*PHG47-B-B-1-1-1-B-B	3
UIUC172	B73*PHG39-B-B-53-1-1-B-B	LH82*PHG47-B-B-12-1-1-B-B	3
UIUC173	B73*PHG39-B-B-54-1-1-B-B	LH82*PHG47-B-B-13-1-1-B-B	3
UIUC174	B73*PHG39-B-B-55-1-1-B-B	LH82*PHG47-B-B-14-1-1-B-B-B	3
UIUC175	B73*PHG39-B-B-56-1-1-B-B	LH82*PHG47-B-B-15-1-1-B-B	3
UIUC176	B73*PHG39-B-B-57-1-1-B-B	LH82*PHG47-B-B-16-1-1-B-B	3
UIUC177	B73*PHG39-B-B-58-1-1-B-B	LH82*PHG47-B-B-18-1-1-B-B-B	3
UIUC178	B73*PHG39-B-B-59-1-1-B-B	LH82*PHG47-B-B-19-1-1-B-B	3
UIUC179	B73*PHG39-B-B-60-1-1-B-B	LH82*PHG47-B-B-20-1-1-B-B-B	3
UIUC180	B73*PHG39-B-B-61-1-1-B-B	LH82*PHG47-B-B-21-1-1-B-B	3
UIUC181	B73*PHG39-B-B-62-1-1-B-B	LH82*PHG47-B-B-27-1-1-B-B	3
UIUC182	B73*PHG39-B-B-63-1-1-B-B	LH82*PHG47-B-B-22-1-1-B-B	3
UIUC183	B73*PHG39-B-B-64-1-1-B-B	LH82*PHG47-B-B-23-1-1-B-B	3
UIUC184	B73*PHG39-B-B-65-1-1-B-B	LH82*PHG47-B-B-24-1-1-B-B	3
UIUC185	B73*PHG39-B-B-66-1-1-B-B	LH82*PHG47-B-B-32-1-1-B-B-B	3
UIUC186	B73*PHG39-B-B-50-1-1-B-B	PH207*PHG47-B-B-10-1-1-B-B	4
UIUC187	B73*PHG39-B-B-51-1-1-B-B	PH207*PHG47-B-B-11-1-1-B-B	4
UIUC188	B73*PHG39-B-B-52-1-1-B-B	PH207*PHG47-B-B-1-1-1-B-B-B	4
UIUC189	B73*PHG39-B-B-53-1-1-B-B	PH207*PHG47-B-B-12-1-1-B-B	4
UIUC190	B73*PHG39-B-B-54-1-1-B-B	PH207*PHG47-B-B-13-1-1-B-B	4
UIUC191	B73*PHG39-B-B-55-1-1-B-B	PH207*PHG47-B-B-31-1-1-B-B	4
UIUC192	B73*PHG39-B-B-56-1-1-B-B	PH207*PHG47-B-B-15-1-1-B-B	4
UIUC193	B73*PHG39-B-B-57-1-1-B-B	PH207*PHG47-B-B-16-1-1-B-B	4
UIUC194	B73*PHG39-B-B-58-1-1-B-B	PH207*PHG47-B-B-17-1-1-B-B	4
UIUC195	B73*PHG39-B-B-59-1-1-B-B	PH207*PHG47-B-B-20-1-1-B-B	4
UIUC196	B73*PHG39-B-B-60-1-1-B-B	PH207*PHG47-B-B-21-1-1-B-B	4
UIUC197	B73*PHG39-B-B-61-1-1-B-B	PH207*PHG47-B-B-23-1-1-B-B	4
UIUC198	B73*PHG39-B-B-62-1-1-B-B	PH207*PHG47-B-B-24-1-1-B-B	4
UIUC199	B73*PHG39-B-B-63-1-1-B-B	PH207*PHG47-B-B-25-1-1-B-B	4
UIUC200	B73*PHG39-B-B-64-1-1-B-B	PH207*PHG47-B-B-27-1-1-B-B	4
UIUC201	B73*PHG39-B-B-65-1-1-B-B	PH207*PHG47-B-B-28-1-1-B-B	4
UIUC202	B73*PHG39-B-B-66-1-1-B-B	PH207*PHG47-B-B-29-1-1-B-B	4
UIUC203	B73*PHG39-B-B-50-1-1-B-B	PHG35*PHG47-B-B-10-1-1-B-B	5
UIUC204	B73*PHG39-B-B-51-1-1-B-B	PHG35*PHG47-B-B-11-1-1-B-B	5
UIUC205	B73*PHG39-B-B-52-1-1-B-B	PHG35*PHG47-B-B-1-1-1-B-B	5
UIUC206	B73*PHG39-B-B-53-1-1-B-B	PHG35*PHG47-B-B-12-1-1-B-B	5
UIUC207	B73*PHG39-B-B-54-1-1-B-B	PHG35*PHG47-B-B-13-1-1-B-B	5
UIUC208	B73*PHG39-B-B-55-1-1-B-B	PHG35*PHG47-B-B-14-1-1-B-B	5
UIUC209	B73*PHG39-B-B-56-1-1-B-B	PHG35*PHG47-B-B-15-1-1-B-B-B	5
UIUC210	B73*PHG39-B-B-57-1-1-B-B	PHG35*PHG47-B-B-16-1-1-B-B	5
UIUC211	B73*PHG39-B-B-58-1-1-B-B	PHG35*PHG47-B-B-17-1-1-B-B	5
UIUC212	B73*PHG39-B-B-59-1-1-B-B	PHG35*PHG47-B-B-18-1-1-B-B	5
UIUC213	B73*PHG39-B-B-60-1-1-B-B	PHG35*PHG47-B-B-19-1-1-B-B	5
UIUC214	B73*PHG39-B-B-61-1-1-B-B	PHG35*PHG47-B-B-20-1-1-B-B	5
UIUC215	B73*PHG39-B-B-62-1-1-B-B	PHG35*PHG47-B-B-21-1-1-B-B	5
UIUC216	B73*PHG39-B-B-63-1-1-B-B	PHG35*PHG47-B-B-2-1-1-B-B	5
UIUC217	B73*PHG39-B-B-64-1-1-B-B	PHG35*PHG47-B-B-22-1-1-B-B	5
UIUC218	B73*PHG39-B-B-65-1-1-B-B	PHG35*PHG47-B-B-23-1-1-B-B	5
UIUC219	B73*PHG39-B-B-66-1-1-B-B	PHG35*PHG47-B-B-24-1-1-B-B	5
UIUC220	B73*LH82-B-B-10-1-1-B-B	B73*PHG35-B-B-10-1-1-B-B	6
UIUC221	B73*LH82-B-B-12-1-1-B-B	B73*PHG35-B-B-17-1-1-B-B	6
UIUC222	B73*LH82-B-B-13-1-1-B-B	B73*PHG35-B-B-14-1-1-B-B	6
UIUC223	B73*LH82-B-B-18-1-1-B-B	B73*PHG35-B-B-18-1-1-B-B	6
UIUC224	B73*LH82-B-B-19-1-1-B-B	B73*PHG35-B-B-19-1-1-B-B	6
UIUC225	B73*LH82-B-B-20-1-1-B-B	B73*PHG35-B-B-20-1-1-B-B	6
UIUC226	B73*LH82-B-B-22-1-1-B-B	B73*PHG35-B-B-21-1-1-B-B	6
UIUC227	B73*LH82-B-B-24-1-1-B-B	B73*PHG35-B-B-23-1-1-B-B	6
UIUC228	B73*LH82-B-B-25-1-1-B-B	B73*PHG35-B-B-25-1-1-B-B	6
UIUC229	B73*LH82-B-B-26-1-1-B-B	B73*PHG35-B-B-26-1-1-B-B	6
UIUC230	B73*LH82-B-B-27-1-1-B-B	B73*PHG35-B-B-27-1-1-B-B	6
UIUC231	B73*LH82-B-B-28-1-1-B-B	B73*PHG35-B-B-28-1-1-B-B	6
UIUC232	B73*LH82-B-B-29-1-1-B-B	B73*PHG35-B-B-29-1-1-B-B	6
UIUC233	B73*LH82-B-B-31-1-1-B-B	B73*PHG35-B-B-30-1-1-B-B	6
UIUC234	B73*LH82-B-B-3-1-1-B-B	B73*PHG35-B-B-31-1-1-B-B	6
UIUC235	B73*LH82-B-B-32-1-1-B-B	B73*PHG35-B-B-3-1-1-B-B	6
UIUC236	B73*LH82-B-B-5-1-1-B-B	B73*PHG35-B-B-4-1-1-B-B	6
UIUC237	B73*LH82-B-B-6-1-1-B-B	B73*PHG35-B-B-5-1-1-B-B	6
UIUC238	B73*LH82-B-B-8-1-1-B-B	B73*PHG35-B-B-6-1-1-B-B	6
UIUC239	B73*LH82-B-B-9-1-1-B-B	B73*PHG35-B-B-7-1-1-B-B	6
UIUC240	B73*LH82-B-B-23-1-1-B-B	B73*PHG35-B-B-9-1-1-B-B	6
UIUC241	B73*LH82-B-B-10-1-1-B-B	B73*PHG47-B-B-10-1-1-B-B	7
UIUC242	B73*LH82-B-B-13-1-1-B-B	B73*PHG47-B-B-1-1-1-B-B	7
UIUC243	B73*LH82-B-B-12-1-1-B-B	B73*PHG47-B-B-12-1-1-B-B	7
UIUC244	B73*LH82-B-B-18-1-1-B-B	B73*PHG47-B-B-13-1-1-B-B	7
UIUC245	B73*LH82-B-B-19-1-1-B-B	B73*PHG47-B-B-14-1-1-B-B	7
UIUC246	B73*LH82-B-B-20-1-1-B-B	B73*PHG47-B-B-15-1-1-B-B	7
UIUC247	B73*LH82-B-B-22-1-1-B-B	B73*PHG47-B-B-16-1-1-B-B	7
UIUC248	B73*LH82-B-B-23-1-1-B-B	B73*PHG47-B-B-17-1-1-B-B	7
UIUC249	B73*LH82-B-B-24-1-1-B-B	B73*PHG47-B-B-18-1-1-B-B	7
UIUC250	B73*LH82-B-B-25-1-1-B-B	B73*PHG47-B-B-20-1-1-B-B	7
UIUC251	B73*LH82-B-B-26-1-1-B-B	B73*PHG47-B-B-21-1-1-B-B	7
UIUC252	B73*LH82-B-B-27-1-1-B-B	B73*PHG47-B-B-2-1-1-B-B	7
UIUC253	B73*LH82-B-B-28-1-1-B-B	B73*PHG47-B-B-22-1-1-B-B	7
UIUC254	B73*LH82-B-B-29-1-1-B-B	B73*PHG47-B-B-23-1-1-B-B	7
UIUC255	B73*LH82-B-B-31-1-1-B-B	B73*PHG47-B-B-24-1-1-B-B	7
UIUC256	B73*LH82-B-B-3-1-1-B-B	B73*PHG47-B-B-25-1-1-B-B	7
UIUC257	B73*LH82-B-B-32-1-1-B-B	B73*PHG47-B-B-26-1-1-B-B	7
UIUC258	B73*LH82-B-B-5-1-1-B-B	B73*PHG47-B-B-28-1-1-B-B	7
UIUC259	B73*LH82-B-B-6-1-1-B-B	B73*PHG47-B-B-29-1-1-B-B	7
UIUC260	B73*LH82-B-B-8-1-1-B-B	B73*PHG47-B-B-30-1-1-B-B	7
UIUC261	B73*PH207-B-B-12-1-1-B-B	B73*PHG47-B-B-10-1-1-B-B	8
UIUC262	B73*PH207-B-B-13-1-1-B-B	B73*PHG47-B-B-32-1-1-B-B	8
UIUC263	B73*PH207-B-B-15-1-1-B-B	B73*PHG47-B-B-1-1-1-B-B	8
UIUC264	B73*PH207-B-B-16-1-1-B-B	B73*PHG47-B-B-12-1-1-B-B	8
UIUC265	B73*PH207-B-B-17-1-1-B-B	B73*PHG47-B-B-13-1-1-B-B	8
UIUC266	B73*PH207-B-B-19-1-1-B-B	B73*PHG47-B-B-15-1-1-B-B	8
UIUC267	B73*PH207-B-B-20-1-1-B-B	B73*PHG47-B-B-16-1-1-B-B	8
UIUC268	B73*PH207-B-B-23-1-1-B-B	B73*PHG47-B-B-17-1-1-B-B	8
UIUC269	B73*PH207-B-B-25-1-1-B-B	B73*PHG47-B-B-18-1-1-B-B	8
UIUC270	B73*PH207-B-B-26-1-1-B-B	B73*PHG47-B-B-20-1-1-B-B	8
UIUC271	B73*PH207-B-B-29-1-1-B-B	B73*PHG47-B-B-22-1-1-B-B	8
UIUC272	B73*PH207-B-B-31-1-1-B-B	B73*PHG47-B-B-23-1-1-B-B	8
UIUC273	B73*PH207-B-B-32-1-1-B-B	B73*PHG47-B-B-24-1-1-B-B	8
UIUC274	B73*PH207-B-B-8-1-1-B-B	B73*PHG47-B-B-25-1-1-B-B	8
UIUC275	B73*PH207-B-B-9-1-1-B-B	B73*PHG47-B-B-26-1-1-B-B	8
UIUC276	B73*PH207-B-B-10-1-1-B-B	B73*PHG47-B-B-29-1-1-B-B	8
UIUC277	B73*PH207-B-B-18-1-1-B-B	B73*PHG47-B-B-30-1-1-B-B	8
UIUC278	B73*PH207-B-B-12-1-1-B-B	PHG35*PHG39-B-B-11-1-1-B-B	9
UIUC279	B73*PH207-B-B-13-1-1-B-B	PHG35*PHG39-B-B-12-1-1-B-B	9
UIUC280	B73*PH207-B-B-15-1-1-B-B	PHG35*PHG39-B-B-13-1-1-B-B	9
UIUC281	B73*PH207-B-B-16-1-1-B-B	PHG35*PHG39-B-B-14-1-1-B-B	9
UIUC282	B73*PH207-B-B-17-1-1-B-B	PHG35*PHG39-B-B-16-1-1-B-B	9
UIUC283	B73*PH207-B-B-18-1-1-B-B	PHG35*PHG39-B-B-17-1-1-B-B	9
UIUC284	B73*PH207-B-B-19-1-1-B-B	PHG35*PHG39-B-B-18-1-1-B-B	9
UIUC285	B73*PH207-B-B-20-1-1-B-B	PHG35*PHG39-B-B-19-1-1-B-B	9
UIUC286	B73*PH207-B-B-23-1-1-B-B	PHG35*PHG39-B-B-20-1-1-B-B	9
UIUC287	B73*PH207-B-B-25-1-1-B-B	PHG35*PHG39-B-B-22-1-1-B-B	9
UIUC288	B73*PH207-B-B-26-1-1-B-B	PHG35*PHG39-B-B-23-1-1-B-B	9
UIUC289	LH82*PH207-B-B-19-1-1-B-B	PH207*PHG47-B-B-16-1-1-B-B	13
UIUC290	LH82*PH207-B-B-20-1-1-B-B	PH207*PHG47-B-B-17-1-1-B-B	13
UIUC291	LH82*PH207-B-B-21-1-1-B-B	PH207*PHG47-B-B-20-1-1-B-B	13
UIUC292	B73*PH207-B-B-31-1-1-B-B	PHG35*PHG39-B-B-27-1-1-B-B	9
UIUC293	B73*PH207-B-B-32-1-1-B-B	PHG35*PHG39-B-B-28-1-1-B-B	9
UIUC294	B73*PH207-B-B-8-1-1-B-B	PHG35*PHG39-B-B-29-1-1-B-B	9
UIUC295	B73*PH207-B-B-9-1-1-B-B	PHG35*PHG39-B-B-30-1-1-B-B	9
UIUC296	B73*PH207-B-B-10-1-1-B-B	PHG35*PHG39-B-B-31-1-1-B-B	9
UIUC297	LH82*PHG39-B-B-10-1-1-B-B	PHG35*PHG39-B-B-11-1-1-B-B	11
UIUC298	LH82*PHG39-B-B-11-1-1-B-B	PHG35*PHG39-B-B-12-1-1-B-B	11
UIUC299	LH82*PHG39-B-B-32-1-1-B-B	PHG35*PHG39-B-B-13-1-1-B-B	11
UIUC300	LH82*PHG39-B-B-12-1-1-B-B	PHG35*PHG39-B-B-14-1-1-B-B	11
UIUC301	LH82*PHG39-B-B-13-1-1-B-B	PHG35*PHG39-B-B-16-1-1-B-B	11
UIUC302	LH82*PHG39-B-B-14-1-1-B-B	PHG35*PHG39-B-B-17-1-1-B-B	11
UIUC303	LH82*PHG39-B-B-15-1-1-B-B	PHG35*PHG39-B-B-18-1-1-B-B	11
UIUC304	LH82*PHG39-B-B-16-1-1-B-B	PHG35*PHG39-B-B-19-1-1-B-B	11
UIUC305	LH82*PHG39-B-B-17-1-1-B-B	PHG35*PHG39-B-B-20-1-1-B-B	11
UIUC306	LH82*PHG39-B-B-18-1-1-B-B	PHG35*PHG39-B-B-22-1-1-B-B	11
UIUC307	LH82*PHG39-B-B-19-1-1-B-B	PHG35*PHG39-B-B-23-1-1-B-B	11
UIUC308	LH82*PHG39-B-B-20-1-1-B-B	PHG35*PHG39-B-B-24-1-1-B-B	11
UIUC309	LH82*PHG39-B-B-21-1-1-B-B	PHG35*PHG39-B-B-25-1-1-B-B	11
UIUC310	LH82*PH207-B-B-26-1-1-B-B	PH207*PHG47-B-B-27-1-1-B-B	13
UIUC311	LH82*PHG39-B-B-9-1-1-B-B	PHG35*PHG39-B-B-27-1-1-B-B	11
UIUC312	LH82*PHG39-B-B-23-1-1-B-B	PHG35*PHG39-B-B-28-1-1-B-B	11
UIUC313	LH82*PHG39-B-B-4-1-1-B-B	PHG35*PHG39-B-B-29-1-1-B-B	11
UIUC314	LH82*PHG39-B-B-5-1-1-B-B	PHG35*PHG39-B-B-30-1-1-B-B	11
UIUC315	LH82*PHG39-B-B-26-1-1-B-B	PHG35*PHG39-B-B-31-1-1-B-B	11
UIUC316	LH82*PHG39-B-B-6-1-1-B-B	PHG35*PHG39-B-B-3-1-1-B-B	11
UIUC317	LH82*PH207-B-B-23-1-1-B-B	PH207*PHG47-B-B-23-1-1-B-B	13
UIUC318	LH82*PHG39-B-B-29-1-1-B-B	PHG35*PHG39-B-B-5-1-1-B-B	11
UIUC319	LH82*PHG39-B-B-7-1-1-B-B	PHG35*PHG39-B-B-6-1-1-B-B	11
UIUC320	LH82*PHG39-B-B-30-1-1-B-B	PHG35*PHG39-B-B-7-1-1-B-B	11
UIUC321	LH82*PHG39-B-B-31-1-1-B-B	PHG35*PHG39-B-B-8-1-1-B-B	11
UIUC322	LH82*PHG39-B-B-8-1-1-B-B	PHG35*PHG39-B-B-9-1-1-B-B	11
UIUC323	LH82*PHG39-B-B-10-1-1-B-B	PHG39*PHG47-B-B-10-1-1-B-B	12
UIUC324	LH82*PHG39-B-B-11-1-1-B-B	PHG39*PHG47-B-B-11-1-1-B-B	12
UIUC325	LH82*PHG39-B-B-1-1-1-B-B	PHG39*PHG47-B-B-1-1-1-B-B	12
UIUC326	LH82*PHG39-B-B-12-1-1-B-B	PHG39*PHG47-B-B-12-1-1-B-B	12
UIUC327	LH82*PHG39-B-B-13-1-1-B-B	PHG39*PHG47-B-B-13-1-1-B-B	12
UIUC328	LH82*PHG39-B-B-14-1-1-B-B	PHG39*PHG47-B-B-14-1-1-B-B	12
UIUC329	LH82*PHG39-B-B-15-1-1-B-B	PHG39*PHG47-B-B-15-1-1-B-B	12
UIUC330	LH82*PHG39-B-B-16-1-1-B-B	PHG39*PHG47-B-B-16-1-1-B-B	12
UIUC331	LH82*PHG39-B-B-17-1-1-B-B	PHG39*PHG47-B-B-17-1-1-B-B	12
UIUC332	LH82*PH207-B-B-24-1-1-B-B	PH207*PHG47-B-B-24-1-1-B-B	13
UIUC333	LH82*PHG39-B-B-19-1-1-B-B	PHG39*PHG47-B-B-19-1-1-B-B	12
UIUC334	LH82*PH207-B-B-25-1-1-B-B	PH207*PHG47-B-B-25-1-1-B-B	13
UIUC335	LH82*PHG39-B-B-21-1-1-B-B	PHG39*PHG47-B-B-21-1-1-B-B	12
UIUC336	LH82*PHG39-B-B-2-1-1-B-B	PHG39*PHG47-B-B-22-1-1-B-B	12
UIUC337	LH82*PHG39-B-B-23-1-1-B-B	PHG39*PHG47-B-B-27-1-1-B-B	12
UIUC338	LH82*PHG39-B-B-24-1-1-B-B	PHG39*PHG47-B-B-28-1-1-B-B	12
UIUC339	LH82*PHG39-B-B-26-1-1-B-B	PHG39*PHG47-B-B-31-1-1-B-B	12
UIUC340	LH82*PHG39-B-B-28-1-1-B-B	PHG39*PHG47-B-B-32-1-1-B-B	12
UIUC341	LH82*PHG39-B-B-29-1-1-B-B	PHG39*PHG47-B-B-4-1-1-B-B	12
UIUC342	LH82*PHG39-B-B-30-1-1-B-B	PHG39*PHG47-B-B-6-1-1-B-B	12
UIUC343	LH82*PHG39-B-B-31-1-1-B-B	PHG39*PHG47-B-B-7-1-1-B-B	12
UIUC344	LH82*PHG39-B-B-32-1-1-B-B	PHG39*PHG47-B-B-8-1-1-B-B	12
UIUC345	LH82*PHG39-B-B-4-1-1-B-B	PHG39*PHG47-B-B-9-1-1-B-B	12
UIUC346	LH82*PHG39-B-B-5-1-1-B-B	PHG39*PHG47-B-B-23-1-1-B-B	12
UIUC347	LH82*PHG39-B-B-6-1-1-B-B	PHG39*PHG47-B-B-29-1-1-B-B	12
UIUC348	LH82*PHG39-B-B-7-1-1-B-B	PHG39*PHG47-B-B-5-1-1-B-B	12
UIUC349	LH82*PH207-B-B-22-1-1-B-B	PH207*PHG47-B-B-21-1-1-B-B	13
UIUC350	B73*PHG35-B-B-10-1-1-B-B	PHG39*PHG47-B-B-10-1-1-B-B	10
UIUC351	B73*PHG35-B-B-23-1-1-B-B	PHG39*PHG47-B-B-11-1-1-B-B	10
UIUC352	B73*PHG35-B-B-14-1-1-B-B	PHG39*PHG47-B-B-1-1-1-B-B	10
UIUC353	B73*PHG35-B-B-17-1-1-B-B	PHG39*PHG47-B-B-12-1-1-B-B	10
UIUC354	B73*PHG35-B-B-18-1-1-B-B	PHG39*PHG47-B-B-13-1-1-B-B	10
UIUC355	B73*PHG35-B-B-19-1-1-B-B	PHG39*PHG47-B-B-14-1-1-B-B	10
UIUC356	B73*PHG35-B-B-20-1-1-B-B	PHG39*PHG47-B-B-15-1-1-B-B	10
UIUC357	B73*PHG35-B-B-21-1-1-B-B	PHG39*PHG47-B-B-16-1-1-B-B	10
UIUC358	B73*PHG35-B-B-25-1-1-B-B	PHG39*PHG47-B-B-19-1-1-B-B	10
UIUC359	B73*PHG35-B-B-27-1-1-B-B	PHG39*PHG47-B-B-21-1-1-B-B	10
UIUC360	B73*PHG35-B-B-29-1-1-B-B	PHG39*PHG47-B-B-23-1-1-B-B	10
UIUC361	B73*PHG35-B-B-30-1-1-B-B	PHG39*PHG47-B-B-27-1-1-B-B	10
UIUC362	B73*PHG35-B-B-3-1-1-B-B	PHG39*PHG47-B-B-29-1-1-B-B	10
UIUC363	B73*PHG35-B-B-32-1-1-B-B	PHG39*PHG47-B-B-31-1-1-B-B	10
UIUC364	B73*PHG35-B-B-4-1-1-B-B	PHG39*PHG47-B-B-3-1-1-B-B	10
UIUC365	B73*PHG35-B-B-5-1-1-B-B	PHG39*PHG47-B-B-32-1-1-B-B	10
UIUC366	B73*PHG35-B-B-6-1-1-B-B	PHG39*PHG47-B-B-4-1-1-B-B	10
UIUC367	B73*PHG35-B-B-7-1-1-B-B	PHG39*PHG47-B-B-5-1-1-B-B	10
UIUC368	B73*PHG35-B-B-9-1-1-B-B	PHG39*PHG47-B-B-17-1-1-B-B	10
UIUC369	B73*PHG35-B-B-26-1-1-B-B	PHG39*PHG47-B-B-7-1-1-B-B	10
UIUC370	B73*PHG35-B-B-28-1-1-B-B	PHG39*PHG47-B-B-8-1-1-B-B	10
UIUC371	B73*PHG35-B-B-31-1-1-B-B	PHG39*PHG47-B-B-9-1-1-B-B	10
UIUC372	LH82*PH207-B-B-1-1-1-B-B	PHG35*PHG47-B-B-10-1-1-B-B	14
UIUC373	LH82*PH207-B-B-12-1-1-B-B	PHG35*PHG47-B-B-11-1-1-B-B	14
UIUC374	LH82*PH207-B-B-15-1-1-B-B	PHG35*PHG47-B-B-1-1-1-B-B	14
UIUC375	LH82*PH207-B-B-16-1-1-B-B	PHG35*PHG47-B-B-12-1-1-B-B	14
UIUC376	LH82*PH207-B-B-17-1-1-B-B	PHG35*PHG47-B-B-13-1-1-B-B	14
UIUC377	LH82*PH207-B-B-18-1-1-B-B	PHG35*PHG47-B-B-14-1-1-B-B	14
UIUC378	LH82*PH207-B-B-19-1-1-B-B	PHG35*PHG47-B-B-15-1-1-B-B-B	14
UIUC379	LH82*PH207-B-B-20-1-1-B-B	PHG35*PHG47-B-B-16-1-1-B-B	14
UIUC380	LH82*PH207-B-B-21-1-1-B-B	PHG35*PHG47-B-B-17-1-1-B-B	14
UIUC381	LH82*PH207-B-B-22-1-1-B-B	PHG35*PHG47-B-B-18-1-1-B-B	14
UIUC382	LH82*PH207-B-B-23-1-1-B-B	PHG35*PHG47-B-B-19-1-1-B-B	14
UIUC383	LH82*PH207-B-B-24-1-1-B-B	PHG35*PHG47-B-B-20-1-1-B-B	14
UIUC384	LH82*PH207-B-B-25-1-1-B-B	PHG35*PHG47-B-B-21-1-1-B-B	14
UIUC385	LH82*PH207-B-B-26-1-1-B-B	PHG35*PHG47-B-B-2-1-1-B-B	14
UIUC386	LH82*PH207-B-B-27-1-1-B-B	PHG35*PHG47-B-B-22-1-1-B-B	14
UIUC387	LH82*PH207-B-B-28-1-1-B-B	PHG35*PHG47-B-B-23-1-1-B-B	14
UIUC388	LH82*PH207-B-B-29-1-1-B-B	PHG35*PHG47-B-B-24-1-1-B-B	14
UIUC389	LH82*PH207-B-B-30-1-1-B-B	PHG35*PHG47-B-B-25-1-1-B-B	14
UIUC390	LH82*PH207-B-B-31-1-1-B	PHG35*PHG47-B-B-26-1-1-B-B-B	14
UIUC391	LH82*PH207-B-B-5-1-1-B-B	PHG35*PHG47-B-B-27-1-1-B-B	14
UIUC392	LH82*PH207-B-B-7-1-1-B-B	PHG35*PHG47-B-B-28-1-1-B-B	14
UIUC393	LH82*PH207-B-B-8-1-1-B-B	PHG35*PHG47-B-B-29-1-1-B-B	14
UIUC394	LH82*PH207-B-B-9-1-1-B-B	PHG35*PHG47-B-B-30-1-1-B-B-B	14
UIUC395	LH82*PH207-B-B-1-1-1-B-B	PH207*PHG47-B-B-10-1-1-B-B	13
UIUC396	LH82*PH207-B-B-12-1-1-B-B	PH207*PHG47-B-B-11-1-1-B-B	13
UIUC397	LH82*PH207-B-B-15-1-1-B-B	PH207*PHG47-B-B-1-1-1-B-B-B	13
UIUC398	LH82*PH207-B-B-16-1-1-B-B	PH207*PHG47-B-B-12-1-1-B-B	13
UIUC399	LH82*PH207-B-B-17-1-1-B-B	PH207*PHG47-B-B-13-1-1-B-B	13
UIUC400	LH82*PH207-B-B-18-1-1-B-B	PH207*PHG47-B-B-15-1-1-B-B	13
