## Supplemental Table 2 for "Linking genetic and environmental factors through marker effect networks to understand trait plasticity"

### Sheet: supp_table2
Location	Symbol	Latitude	Longitude	Planting Date	Harvest Date
Bloomington, IL	BEC-BL19	40.5159	-88.8165	2019-05-22	2019-10-31
Bloomington, IL	BEC-BL20	40.5159	-88.8165	2020-05-11	2020-10-31
Champaign, IL	COR19	40.0703	-88.3936	2019-06-03	2019-10-31
Champaign, IL	COR20	40.0702	-88.4258	2020-05-11	2020-10-31
Waseca, MN	MIN19	44.0758	-93.526	2019-06-03	2019-10-31
Waseca, MN	MIN20	44.0747	-93.526	2020-04-22	2020-10-31
Janesville, WI	SYN19	42.6828	-89.0187	2019-05-01	2019-10-31
Janesville, WI	SYN20	42.6828	-89.0187	2020-05-21	2020-10-31
Champaign, IL	URB19	40.0587	-88.2289	2019-05-21	2019-10-31
