## Supplemental Table 3 for "Linking genetic and environmental factors through marker effect networks to understand trait plasticity"

### Sheet: supp_table5
Combination	Model	Normalization	CV cut-off
1	GWAS	Minmax	0.05
2	GWAS	Minmax	0.075
3	GWAS	Minmax	0.1
4	GWAS	Minmax	0.125
5	GWAS	Minmax	0.15
6	GWAS	Minmax	0.175
7	GWAS	Minmax	0.2
8	GWAS	Minmax	0.25
9	RR-BLUP	Minmax	0.05
10	RR-BLUP	Minmax	0.075
11	RR-BLUP	Minmax	0.1
12	RR-BLUP	Minmax	0.125
13	RR-BLUP	Minmax	0.15
14	RR-BLUP	Minmax	0.175
15	RR-BLUP	Minmax	0.2
16	RR-BLUP	Minmax	0.25
17	GWAS	Minmax	0.5
18	GWAS	Minmax	0.55
19	GWAS	Minmax	0.6
20	GWAS	Minmax	0.65
21	GWAS	Minmax	0.7
22	GWAS	Minmax	0.75
23	GWAS	Minmax	0.8
24	GWAS	Minmax	0.85
25	GWAS	Minmax	0.9
26	GWAS	Minmax	1
27	RR-BLUP	Minmax	0.5
28	RR-BLUP	Minmax	0.55
29	RR-BLUP	Minmax	0.6
30	RR-BLUP	Minmax	0.65
31	RR-BLUP	Minmax	0.7
32	RR-BLUP	Minmax	0.75
33	RR-BLUP	Minmax	0.8
34	RR-BLUP	Minmax	0.85
35	RR-BLUP	Minmax	0.9
36	RR-BLUP	Minmax	1
