## Supplemental Table 4 for "Linking genetic and environmental factors through marker effect networks to understand trait plasticity"

### Sheet: supp_table6
Network	Model	Normalization	Minimum module size	pamStage
1	GWAS	Minmax	25	off
2	GWAS	Minmax	25	on
3	GWAS	Minmax	50	off
4	GWAS	Minmax	50	on
5	GWAS	Z-score	25	off
6	GWAS	Z-score	25	on
7	GWAS	Z-score	50	off
8	GWAS	Z-score	50	on
9	RR-BLUP	Minmax	25	off
10	RR-BLUP	Minmax	25	on
11	RR-BLUP	Minmax	50	off
12	RR-BLUP	Minmax	50	on
13	RR-BLUP	Minmax	100	off
14	RR-BLUP	Minmax	100	on
15	RR-BLUP	Z-score	25	off
16	RR-BLUP	Z-score	25	on
17	RR-BLUP	Z-score	50	off
18	RR-BLUP	Z-score	50	on
19	RR-BLUP	Z-score	100	off
20	RR-BLUP	Z-score	100	on
