## Supplemental Table 5 for "Linking genetic and environmental factors through marker effect networks to understand trait plasticity"

### Sheet: supp_table3
Parameter	Description
T2M	Temperature at 2 Meters
T2M_MAX	Maximum Temperature at 2 Meters
T2M_MIN	Minimum Temperature at 2 Meters
PRECTOT	Precipitation Corrected (mm/day)
WS2M	Wind Speed at 2 Meters
RH2M	Relative Humidity at 2 Meters
T2MDEW	Dew/Frost Point at 2 Meters
n	Actual duration of sunshine (hour)
N	Daylight hours (hour)
RTA	Extraterrestrial radiation (MJ/m^2/day)
SPV	Slope of saturation vapour pressure curve (kPa.Celsius)
VPD	Vapour pressure deficit (kPa)
ETP	Potential Evapotranspiration (mm.day)
PETP	Deficit by Precipitation (mm.day)
GDD	Growing Degree Day (oC/day)
FRUE	Effect of temperature on radiation use efficiency (from 0 to 1)
T2M_RANGE	Daily Temperature Range (oC day)
