## Supplemental Table 6 for "Linking genetic and environmental factors through marker effect networks to understand trait plasticity"

### Sheet: Sheet1
ANOVA fixed effects
Type III Analysis of Variance Table with Satterthwaite's method
	SumSq	MeanSq	NumDF	DenDF	Fvalue	Pr(>F)
genotype	1330330	3334.2	399	2906.2	7.6107	<2.2e-16	***
ANOVA-like table for random-effects
	npar	logLik	AIC	LRT	Df	Pr(>Chisq)
<none>	404	-30066	60939
(1|rep:environment)	403	-30091	60988	50.16	1	1.418e-12	***
(1|environment)	403	-30129	61064	127.07	1	<2.2e-16	***
(1|genotype:environment)	403	-30333	61472	534.46	1	<2.2e-16	***
Signif. codes: 0 ‘***’ 0.001 ‘**’ 0.01 ‘*’ 0.05 ‘.’ 0.1 ‘ ’ 1
