## Supplemental Table 7 for "Linking genetic and environmental factors through marker effect networks to understand trait plasticity"

### Sheet: supp_table7
Network	Module	PC	Correlation	p-value
1	firebrick2	PC9	0.91	0.05
1	lavenderblush3	PC3	-0.89	0.09
1	brown3	PC4	-0.89	0.1
2	royalblue3	PC9	0.9	0.07
2	skyblue4	PC9	0.87	0.09
2	lightslateblue	PC4	-0.89	0.09
3	blue	PC5	-0.9	0.03
4	blue	PC5	-0.9	0.03
5	slateblue	PC9	0.9	0.07
6	moccasin	PC9	0.9	0.08
9	indianred1	PC7	-0.9	0.06
10	lightpink	PC7	-0.89	0.08
